# Translational control of methionine and serine metabolic pathways underpin the paralog-specific phenotypes of Rpl22 ribosomal protein mutants in cell division and replicative longevity

**DOI:** 10.1101/2020.02.05.935726

**Authors:** Nairita Maitra, Chong He, Heidi M. Blank, Mitsuhiro Tsuchiya, Birgit Schilling, Matt Kaeberlein, Rodolfo Aramayo, Brian K. Kennedy, Michael Polymenis

**Affiliations:** Department of Biochemistry and Biophysics, Texas A&M University, College Station, TX 77843; Buck Institute for Research on Aging, Novato, CA 94945; Department of Pathology, University of Washington, Seattle, WA 98195; Department of Biology, Texas A&M University, College Station, TX 77843; Departments of Biochemistry and Physiology, Yong Loo Lin School of Medicine, National University of Singapore, Singapore 117596.; Centre for Healthy Ageing, National University of Singapore, National University Health System, Singapore 117609.

**Keywords:** Ribosomal, translation, one-carbon, cell cycle, longevity, Rpl22, Rpl34

## Abstract

A long-standing problem is how cells that lack one of the highly similar ribosomal proteins (RPs) often display distinct phenotypes. Some may reflect general effects due to lower growth rate and ribosome levels, but a number of diverse phenotypes cannot be explained through this mechanism. Yeast and other organisms live longer when they lack specific ribosomal proteins, especially of the large 60S subunit of the ribosome. However, longevity is neither associated with the generation time of RP deletion mutants nor with bulk inhibition of protein synthesis. Here, we comprehensively queried actively dividing RP paralog mutants through the cell cycle. Our data link transcriptional, translational, and metabolic changes to phenotypes associated with the loss of paralogous RPs. We uncovered specific translational control of transcripts encoding enzymes of methionine and serine metabolism, which are part of one-carbon (1C) pathways. Cells lacking Rpl22Ap, which are long-lived, have lower levels of metabolites associated with 1C metabolism. Loss of 1C enzymes, such as the serine hydroxymethyltransferase Shm2p increased the longevity of wild type cells. These results provide a molecular basis for paralog-specific phenotypes in ribosomal mutants and underscore the significance of 1C metabolic pathways in mechanisms of cell division and cellular aging. 1C pathways exist in all organisms, including humans, and targeting the relevant enzymes could represent longevity interventions.
