## Supplementary material for "Translational control of methionine and serine metabolic pathways underpin the paralog-specific phenotypes of Rpl22 ribosomal protein mutants in cell division and replicative longevity": File1

### Sheet: Sheet1
strain	Td	level	lifespan
BY4742	90.6563		100
RPL11A	134.295	27594
RPL11B	104.875	69672.4
RPL12A	113.388	38899	120.9
RPL12B	160.761	79136.9	121.6
RPL13A	111.623	51290.1	134
RPL13B	203.261	47409.6	136.6
RPL14A	211.559	50770.8	104.8
RPL14B	96.2639	41191.7
RPL15B	89.9442	2605.03
RPL16A	95.9644	35456.3
RPL16B	183.911	53397.9	120.7
RPL17B	98.5121	30677
RPL18B	89.4813	35391.7
RPL19A	107.938	45283.1	133.7
RPL19B	131.94	80265.1	118.2
RPL1A	92.4012	35057
RPL1B	162.109	110146	131.1
RPL20A	148.749	54567.6	144.4
RPL20B	148.49	49393.2	136.4
RPL21A	183.235	63797.3	111.9
RPL21B	101.17	43429.5	154.5
RPL22A	150.159	118983	134.6
RPL22B	90.2254	19147.1
RPL23A	110.512	12746.4	128
RPL23B	156.92	17014.7	107.7
RPL24A	100.564	57122.9
RPL24B	102.271	36900
RPL26A	99.4364	66973.6	124.8
RPL26B	95.9652	67290
RPL27A	216.102	7380
RPL27B	97.6742	46600
RPL29	105.465	72573.4	129.8
RPL2A	101.588	51077.6
RPL2B	161.144	47717.7	138.3
RPL31A	260.719	54812.4	129.3
RPL31B	93.7621	24602.8
RPL33A	318.893	29678.5
RPL34A	123.286	48965.1	127.4
RPL34B	172.695	35104.1	145.4
RPL35A	209.324	69548.8	141.2
RPL35B	104.344	41748
RPL36A	101.087	29505.4
RPL36B	170.07	36379.7
RPL37A	121.259	37052
RPL37B	106.255	28791.6	131.3
RPL38	87.8651	32579.1
RPL40A	146.168	10434.8	136.6
RPL40B	106.438	13325.1
RPL41A	88.7252	106439
RPL41B	89.6747	103128
RPL43A	149.492	87657.9	116.4
RPL43B	96.1452	35616.7	136.4
RPL4A	100.124	76065.5
RPL4B	85.7754	36864.2
RPL6A	148.879	39839	143.1
RPL6B	115.068	37815.8	116.6
RPL7A	151.199	78377.2	125.7
RPL7B	90.5108	22629
RPL8A	102.432	113252
RPL8B	101.437	91728.9
RPL9A	102.142	59819.9	130.7
RPL9B	94.5453	64276
RPP1A	162.387	134732	130.7
RPP1B	106.635	119013	139
RPP2A	90.4593	47016.9	126.3
RPP2B	138.269	134732	153.2
