## Supplementary material for "Translational control of methionine and serine metabolic pathways underpin the paralog-specific phenotypes of Rpl22 ribosomal protein mutants in cell division and replicative longevity": File2

### Sheet: RPL22_peak_areas_SWATH_MS
ORF	Sample1_groupWT	Sample2_groupWT	Sample3_groupWT	Sample1_grouprpl22a	Sample2_grouprpl22a	Sample3_grouprpl22a	Sample1_grouprpl22b	Sample2_grouprpl22b	Sample3_grouprpl22b	Sample1_grouprpl22ab	Sample2_grouprpl22ab	Sample3_grouprpl22ab
RPL22A	462907	82308	345057	19583	17068	7020	156378	151906	372202	24888	2711	3082
RPL22B	15004	5183	26199	76756	58986	53498	2242	2351	4259	3193	1387	789

### Sheet: RP_peak_areas_SWATH_MS
ORF	Sample1_groupWT	Sample2_groupWT	Sample3_groupWT	Sample1_grouprpl22a	Sample2_grouprpl22a	Sample3_grouprpl22a	Sample1_grouprpl22b	Sample2_grouprpl22b	Sample3_grouprpl22b	Sample1_grouprpl22ab	Sample2_grouprpl22ab	Sample3_grouprpl22ab
RPL10	13890.2	6833.94	11408.1	14884.3	11113.5	9902.07	6944.68	7593.76	8822.06	7087.17	6951.64	7412.6
RPL11A;RPL11B	108520	113643	104224	98700.1	108358	106476	100948	103450	98340.3	113892	105320	113716
RPL12A;RPL12B	277244	242025	264219	238744	264265	274028	296584	264493	281898	267435	237050	247695
RPL13A	305174	312754	361317	186427	327056	326515	323359	289233	323946	358732	316228	313262
RPL13B	2538.82	56.9115	2552	1822.85	2315.55	2300.91	293.458	167.006	3305.87	2006.42	37.7924	355.43
RPL14A	69657.2	67379.8	80148.7	74725.1	75599.2	72888.1	77556.4	84972.4	93705.7	82870.8	88481.6	89837
RPL14B	685.43	451.878	477.881	233.068	1216.04	1426.22	1206.36	1558.72	2130.76	1339.11	4450.86	837.718
RPL15A	135256	153847	167447	145357	147625	114513	180759	147947	141680	127934	161227	132111
RPL16A	26377.1	15509.5	17375.4	43508.9	21220.5	15401.3	13130.2	16130.2	18735.1	18026.3	13788.8	14525.8
RPL16B	162051	161136	176472	159729	145181	138509	170563	147038	162559	159384	159687	156109
RPL17A	226612	259538	214277	239140	240681	242001	253723	262417	248085	273308	251007	258848
RPL17B	8908.03	13088.5	11880.2	8973.13	9512.16	10227.9	12512.2	12092.9	13305.8	10879.4	12611.9	11889.2
RPL18A;RPL18B	122123	146844	121779	124830	96232.3	98585.4	128321	115613	110871	112251	156887	135633
RPL19A;RPL19B	65532.7	65677.1	63841.3	62077.4	65699.8	54371.3	65035.3	57739.4	67947.3	56456.5	39827.8	56471.1
RPL1A;RPL1B	104501	98906.6	96294.3	86682.1	103136	95854.5	103031	83144.5	92345.8	91535.6	122300	96770.7
RPL20A;RPL20B	148189	118748	115066	151022	127601	109560	101475	111909	112526	121387	85312.5	96309
RPL21A	54982.7	60473.1	51470.9	52472.4	47391.6	48892.1	43677.2	48173.5	55749	55161.3	49719.6	55971.7
RPL21B	725.499	575.945	510.896	552.735	522.501	666.37	368.116	510.145	740.735	450.122	434.072	380.573
RPL22A	3524.34	415.454	2698.92	259.796	247.154	336.524	416.902	614.181	1158.66	129.41	78.8241	173.715
RPL23A;RPL23B	197498	212413	193078	97148.8	163943	214471	269238	225408	213825	194441	283646	235570
RPL24A	5557.61	11743.1	13484.7	6337.75	5989.03	9472.07	10211.2	9460.95	9631.38	10056.8	11568.8	11349.8
RPL24B	48158.3	67300.2	69481	41868.9	52379.8	52174.5	52413.7	71228.6	64775.9	57532.3	63332.4	60454
RPL25	75473.2	77442.9	81782.1	61924.5	58761.7	61590.5	85771	94636	86084.4	79079.6	83984.3	86696.4
RPL26A	148342	143210	140954	79622.7	141384	145588	187018	143164	118569	173297	172384	177372
RPL26B	20282.4	13624.6	14847.3	13816.2	16554.6	13983.1	13604	13648	15492.3	15804.9	13379.6	12657.2
RPL27A	126071	167620	148231	138803	98296	107909	169710	190009	170009	150751	169222	160801
RPL28	51237.6	91265.6	70604.3	57523	67710.9	65694.2	73119.8	74195.5	70667.9	66912.9	104167	83928.4
RPL2A;RPL2B	58952.9	60764.4	62122.1	51477.1	46497.9	61298	54393.2	65029.3	56936.9	54859.7	70083.2	63971.7
RPL3	63979.4	66864.2	45534.1	71914.4	41677.9	45493.4	51545.9	54378.3	44553.8	44976.2	82244.8	55992.2
RPL30	37497.4	41800.4	35485.4	29160.3	26951.1	37889.6	31534.5	43261	39983.2	39838	37572.1	36485.9
RPL31A	90291.7	90161.5	73154.6	100764	80451.1	71421.8	103119	92910.2	85613.4	85533.3	77348	81279.2
RPL32	94442.7	63737.5	86614.5	84081	73759.1	83842.4	90640.8	97163	75141.6	94413	77474.3	89405
RPL33A	84752.9	137501	64431.4	74526.2	70846.9	89620.8	133488	123958	97358.2	97448	125709	120913
RPL33B	702.48	727.329	920.272	882.024	645.609	582.239	469.385	710.005	793.775	723.571	479.423	632.003
RPL34B;RPL34A	114075	122359	93545.9	98707.6	96043.4	96936.1	114254	119919	121412	122847	115435	123486
RPL35A;RPL35B	45494.1	67813.5	52558.7	53515.9	43161.8	49850.9	58361.9	81461.6	59804.7	65843.8	73785.8	68316.9
RPL36B;RPL36A	125443	117701	131844	118503	120153	125538	139764	111235	74108.2	118619	124370	116935
RPL38	98001.1	175513	82295.5	79883.6	48733.6	133808	207593	229640	99455.1	188915	215611	189593
RPL39	10821.9	7765.01	8601.04	10208	8450.24	7233.92	7147.22	11473.2	8573.32	7936.77	7639.46	6619.46
RPL42A;RPL42B	400.687	466.675	443.216	451.169	414.43	375.25	437.6	481.854	481.02	435.493	374.684	394.287
RPL43A;RPL43B	35453.1	35762.1	49865.6	26378.4	36121.2	51333.2	45352.9	43323.1	47544.2	46951.1	35844.4	38096.2
RPL4A	13983.1	18253.8	14536.2	15045.7	13767.3	17110.6	9947.26	15042.4	13065.3	16345	18659.7	16192.1
RPL4B	121070	156912	147899	84707.5	131588	135878	116670	172325	142850	128976	169104	138311
RPL5	18944.8	12175.7	15180.8	14439.5	5147.95	10561.8	12072.4	12459.8	10696.8	8883.15	14236.9	10960
RPL6A	58423.5	41251.8	30503.5	57601	35391.9	34246.6	32171	45203.9	43903.6	50440.6	44029.2	44994.5
RPL6B	42598.1	31271.8	19053.4	34195.8	29731.8	27624.3	31431.8	30225.4	34163.4	29965.7	38126	31789.9
RPL7A	58233.4	29484.7	38469	34486.6	52681.5	36576.9	27304.9	27963	33946.7	34869.8	32303.8	30632.1
RPL8A	52917.1	145887	75751.2	57892.9	55828.7	82959.7	131973	137852	75302.5	116262	159662	158842
RPL8B	21118.7	21265.6	18376.6	32755.7	39324.8	45976.9	23088.6	16418.6	24454.3	30863.7	28993.2	27467.5
RPL9A	20072.7	24012.1	20219.6	25433.3	16387.4	21652.4	23242.3	22304.9	23246.3	21408.9	26463.3	25389.8
RPP0	83907.2	104765	99871.4	73673.1	93731.7	79777.5	109483	102063	94407.1	84963.9	101980	96695.3
RPP1B	23492.2	5989.37	12840.9	4560.87	13216.7	8324.95	8000.24	8153.19	10129.8	9787.9	5462.62	6200.03
RPP2A	25174.2	61170.8	24448.7	72536.6	61131.7	60853.3	57282	62318	47259.8	97983.6	83516.8	86018.7
RPP2B	29671.3	40868.2	37989.5	9871.19	5186.48	8976.63	39791.3	45151.9	29485.8	12504.4	12696.1	15480.1
RPS0B	299438	237584	198496	249503	332704	228474	267724	277710	276109	257975	174594	243586
RPS10A	7219.18	4728.21	7944.88	7589.69	8256.65	8849.77	4418.13	7639.39	7126.6	8265.36	6933.28	7049.17
RPS11A;RPS11B	233689	254998	256345	264311	261908	281263	237906	251095	251208	247278	227478	235242
RPS12	66641.9	40986.6	55061.2	81143	67217.5	48853.3	54394.7	53976.8	55125.3	53395.7	36546.3	50690.5
RPS13	170062	182975	177802	153145	226064	237149	192088	191545	187469	177919	216760	195836
RPS14A	1806.5	2553.05	1092.77	4508.48	3042.91	1674.61	2510.29	3749.88	2535.87	2745.74	2644.39	3305.16
RPS14B	142041	145039	149504	126235	179470	204071	159851	154094	154970	163387	138037	169714
RPS15	425452	127322	198415	738153	134999	208304	95415.2	131765	180203	160786	117548	122983
RPS16A;RPS16B	184520	209522	159097	179177	225954	240764	204719	185245	194394	205476	182842	223395
RPS17A;RPS17B	73908.8	83836.4	90938.6	91082.6	101120	85940.4	88339.7	88234	88605.6	81231.2	71856.2	87243.8
RPS18A;RPS18B	204899	138049	150071	178803	177887	171598	154255	155350	133733	161629	128390	141077
RPS19A;RPS19B	58405.6	184385	160832	117574	127412	170563	182370	164174	151792	161391	148316	165859
RPS1A	23415.4	22549.5	24693.8	32656.3	28282.7	32065.9	27590.2	23430.2	28188.2	26810.4	27223.5	31353.3
RPS1B	65822.6	74463.1	84434	101502	84657.4	93152.9	96544.7	78663.6	82520.6	80877.9	82907.8	89911.2
RPS2	45951.9	41649	53851.2	57459.9	55276.1	67137.8	44178.4	41981.5	44732.1	44105.2	40083.7	41860.8
RPS20	106831	114308	117123	143664	128216	133055	106964	106324	103509	94653.9	107872	108063
RPS21A	988.076	18.2117	874.052	864.918	542.236	263.076	17.0013	20.0773	187.47	76.5207	31.3137	10.2858
RPS21B	69674.3	75537.5	68163.7	96480.6	72267.8	90060.1	73864.9	84431.2	72469.5	78514.7	78625.4	73947.8
RPS22B	17365.9	4558.61	8799.95	31770	21237.4	13432.9	7192.31	4373.19	9146.7	8799.88	3837.54	5421.74
RPS23A;RPS23B	5393.92	1254.33	4094.59	8782.82	5649.78	2049.86	1563.38	1639.95	1849.09	1761.1	1277.38	1544.01
RPS24A;RPS24B	222383	223729	237536	212822	254195	245569	240636	213324	216750	235416	212636	234178
RPS25B;RPS25A	60628.1	44369.4	49116.1	95726.9	58438.4	47476.5	28333.8	41001.4	44574.9	41257	33387.9	34756.7
RPS26A;RPS26B	324299	265638	295615	190914	305302	256515	277027	260452	273329	271519	275720	206834
RPS27A;RPS27B	161278	176648	154650	158629	171294	168632	191037	173966	163290	168364	173446	184608
RPS28A	14845	15345.6	15503.5	13618.5	17922	20644.1	14118.5	9752.98	12076.7	11766.2	18835.7	14426.3
RPS28B	43568.3	46839.3	81350.4	89155	86097.1	91911	72793.8	86031	87831.9	94799	60831.7	90565
RPS29A	46289.5	42866.9	33670.4	33189.8	49570.9	57259.8	42189.9	43518.4	38369.1	49816.1	18575.5	59011.7
RPS29B	11520.2	8867.96	10269.1	11463.1	11302.4	10524.4	12286.8	13875.2	15094.5	12978.1	7165.43	10888
RPS3	126698	98395.5	93101.8	178184	152376	131565	89039.7	82632.5	104633	108860	51223.8	87670.1
RPS30A;RPS30B	44321.1	56722.6	51721	52049.1	56128.5	50698.9	62852.5	51513.7	40471.6	48480.4	56121.7	47460.8
RPS31	61189.1	80014.2	79594.1	101560	71567.6	74991.3	63269.4	79265.9	71590.6	53292.2	80062.6	63512.3
RPS4A;RPS4B	118414	124199	125892	130794	137457	152077	111016	127592	115918	111782	154525	127929
RPS5	45932.3	69541.3	64763.2	47676.4	59812.3	66248.4	72105.6	71649.3	63166.4	68191.2	48093.5	68980.9
RPS6A;RPS6B	56131.9	56209.2	55423.5	73438.9	56911.3	64648.6	47359.1	61363.4	61103.3	50809.7	55862.5	52692.8
RPS7A	42604.9	32695.7	28575.5	21296.9	46897.3	39939.5	37952.2	35193.6	32150.6	34985.7	41418.3	40917.9
RPS7B	16323.3	23062.8	23502	24015.7	21305.1	23280.2	28022.6	29180.5	26802.7	26821.6	28553.7	30696.1
RPS8A;RPS8B	154646	87434.3	110312	218535	151958	145572	78745.8	109389	112176	113281	62065.9	86591.2
RPS9A;RPS9B	92504	66408.9	79598.2	133869	112403	113972	70763.3	50244.2	74812.4	76381.2	44241.9	59449.4
